# Single-cell profiling of the lung immune cells of diabetes-tuberculosis comorbidity reveals reduced type-II interferon and elevated Th17 responses

**DOI:** 10.1101/2024.10.24.619799

**Authors:** Shweta Chaudhary, Mothe Sravya, Falak Pahwa, V Sureshkumar, Prateek Singh, Shivam Chaturvedi, Debasisa Mohanty, Debasis Dash, Ranjan Kumar Nanda

**Affiliations:** Translational Health Group, International Centre for Genetic Engineering and Biotechnology, Aruna Asaf Ali Marg, New Delhi; National Institute of Immunology, Aruna Asaf Ali Marg, New Delhi; CSIR-Institute of Genomics and Integrative Biology, Mathura Road Campus, New Delhi; Bio-experimentational Facility, International Centre for Genetic Engineering and Biotechnology, Aruna Asaf Ali Marg, New Delhi; Institute of Life Sciences, Nalco Nagar Rd, NALCO Square, NALCO Nagar, Chandrasekharpur, Bhubaneswar, Odisha

**Keywords:** Diabetes, tuberculosis, scRNA sequencing, immunology, inflammation, T-cell immunity

## Abstract

Understanding the perturbed lung immune cells distribution and its functionality in tuberculosis (TB) is well documented; however, limited reports have covered their disruption, if any, in diabetes-tuberculosis (DM-TB) comorbid conditions. Here, we employed single-cell RNA-seq to investigate the molecular mechanisms that govern the heterogeneity in host immune response in DM-TB comorbid conditions. Diabetes is associated with chronic hyperinflammation and reduced lung-infiltrating immune cells, which delays the immune response to Mycobacterial infection. scRNA-seq of lung CD3^+^ and CD11c^+^ cells revealed compromised adaptive and innate immunity, with decreased Th1 and M1 macrophage populations in DM-TB mice. A dampened immune response, marked by increased IL-16 signaling and reduced TNF and IFN-II responses, was observed in DM-TB. This study highlights chronic inflammation, hyperglycemia, and dyslipidemia associated with diabetes impairing anti-TB immunity. Selective inhibition of aberrant IL-16 secretion and Th17 cell activation might provide strategies for better managing DM-TB comorbidity.
