## Supplementary Table S1 for "Single-cell profiling of the lung immune cells of diabetes-tuberculosis comorbidity reveals reduced type-II interferon and elevated Th17 responses"

### Sheet: Sheet1
tissueType	cellName	geneSymbolmore1	geneSymbolmore2	shortName
Immune system	Myeloid	Itgam, Itgax, Cd13, Cd14, Fut4,Fcgr3,Fcgr1,Cd36,Fcgr1,Kit	Cd3d,Cd3e,Itgam,Itgax,Rorc	Myeloid
Immune system	T cells	Cd3d,Cd3e,Cd4,Cd8a,Rorc,Cd1d1,Cd2,Cd5,Cd7		T cells
Immune system	B cells	Mme,Ms4a1,Cd22,Cd79a	Cd3d,Cd3e,Itgam,Itgax,Rorc	B cells
