## Supplementary Table S2 for "Single-cell profiling of the lung immune cells of diabetes-tuberculosis comorbidity reveals reduced type-II interferon and elevated Th17 responses"

### Sheet: Sheet1
tissueType	cellName	geneSymbolmore1	geneSymbolmore2	shortName
Immune system	pDC	Lilra4, Itm2c, Itgam, Itgax, CLec9a, cd209, Ly6c,Sirpa,Ptprc, Ciita, BST2, Siglech, Ly6c2,Ly6c1		pDC
Immune system	cDC1	Ptprc, Itgax, Ciita, CD8a, XCR1, CD24a, CLEC9A		cDC1
Immune system	cDC2	Ptprc, Itgax, Ciita, CD4, SIRPa, Itgam		cDC2
Immune system	mDC	Ciita,Ifi30,Flot1,Il21r,Psmb9,Scgb1a1,Cd83		mDC
Immune system	Megakaryocyte	Ppbp, Pf4		Megakaryocyte
Immune system	C_ Monocytes	Cd14,Cd36,Ccr2,Itgax,Fcgr1a,Sell,Ly6c,ccr2	Cd56,Fcgr3	C_Monocytes
Immune system	N_ monocytes	Fcgr3,Cxcr4,Secisbp2l, cd209	Cd56	N_Monocytes
Immune system	I_monocytes	Cd14,Fcgr3,Ccr5,Itgax,cd86,Cd74,Cx3cr1,cd43,treml4	Cd56	I_Monocytes
Immune system	M1	Cd86, Cd80, Cd68, Il1r,Tlr2,Tlr4,Nos2,Socs3,Adgre1		M1
Immune system	M2a	Cd163,Arg1,Fizz1,Cd200r1,Mrc1,Tgm2,Adgre1		M2a
Immune system	AMΦ	Siglecf, Marco, Itgax, Mrc1, Gngt2,Cd14		AMΦ
Immune system	M2b	Ccl1, Il10,Tnfsf2, Cd86, Il6,Adgre1		M2b
Immune system	Tcr+ MΦ	Cd68,Fyn,Lat,Lck,Zap70,Adgre1		Tcr+ MΦ
Immune system	NK Naive	Klrf1, Nkg7,Tyrobp,Ccr7,Sell,Itgam,Cd2,Cd27,Il7ra, Il2rb, Itga2, Klrb1,Klrk1, Ncr1		NK_Naive
Immune system	NK CD56+	Klrf1, Nkg7,Tyrobp,Cd56,Itgam,Cd2,Cd27,Il7ra, Il2rb, Itga2, Klrb1,Klrk1, Ncr1	Cd160,Cd8a,Cd8b,Cd3d	NK_CD56
Immune system	NK CD160+	Klrf1, Nkg7,Tyrobp,Cd160,Itgam,Cd2,Cd27,Il7ra, Il2rb, Itga2, Klrb1,Klrk1, Ncr1,Cd3d	Cd56	NK_CD160
Immune system	NK Memory-CD56+	Klrf1, Nkg7,Tyrobp,Cd56,Cd27,Itgam,Cd2,Il7ra, Il2rb, Itga2, Klrb1,Klrk1, Ncr1		NK_Memory-CD56
Immune system	NK Memory-CD160+	Klrf1, Nkg7,Tyrobp,Cd27,Cd162,Itgam,Cd2,Cd27,Il7ra, Il2rb, Itga2, Klrb1,Klrk1, Ncr1		NK_Memory-CD160
Immune system	CD8+Tem	Cd3d,Cd3e,Cd8a,Cd8b1,Gpr183, S100a4, Gzma, Gzmk,Eomes		CD8_Tem
Immune system	CD8+Te_GZMK	Cd3d,Cd3e,Cd8a,Cd8b1,Gzma, Gnly, Gzmk		CD8_Te_GZMK
Immune system	Naïve CD8+ T cell	Cd3d,Cd3e,Cd8a,Cd8b1,Ccr7,Sell		Naïve CD8+ T cell
Immune system	Naïve CD4+ T cells	Cd3d,Cd3e,Ccr7, Sell,Cd4,Cd40lg		CD4_Naive
Immune system	CD4+ Tm cells	Cd3d,Cd3e,Ccr7,Ptprc,Enpp,Cd4,Cd40lg		CD4_Tm
Immune system	CD4+ Tem cells	Cd3d,Cd3e,Gpr183, S100a4, Gzma, Gzmk,Cd4,Cd40lg,Cd44		CD4_Tem
Immune system	Th1	Tbx21,Ifng,Cd4,Cd40lg,CCr1,Ccr5,Cd3d,Cxcr3,Iifngr1,Ifngr2,Il12rb2,Il18ra,Il27ra		Th1
Immune system	Th2	Gata3, Maf, Ccr4,Cd4,Cd40lg, Ccr3, Ccr4,Cccr8,Cd3d,Cxcr4, Il4ra,Il17rb,St2,Tslpr		Th2
Immune system	Th17	Rorc,Ccr6,Cd4,Cd40lg, Cd3d,Ccr4,Il1r1,Il6ra,Il21r,Il23r,Tgfbr2		Th17
Immune system	Treg	Ikzf2,Foxp3,Entpd1,Il2ra,Itgae,Ctla4,Folr1,Lrrc32,Itgb8,Il1r1,Il10,Maf,Cd4,Cd40lg		Treg
Immune system	Tfh	Icos,Bcl6,Maf,Cd3d, Cd4,Cd40lg,Cxcr5,Cxcr3,Pdcd1		Tfh
Immune system	NKT cells	Cd3d,Cd3e,Klrb1,Klrd1,Nkg7,Tyrobp,Cd160,Cd8a,Cd8b1,Ncam1		CD8+ NKT
Immune system	CD4+ CTLs	Cd3d,Cd3e,Cd4,Cd40lg,Mki67, Gzmk,Gzma		CD4+ CTLs
Immune system	CD8+ Teff	Cd3d,Cd3e,Klrb1,Klrd1,Nkg7,Cd160,Cd8a,Cd8b	Ncam1,Sell
