## Supplementary Table S3 for "Single-cell profiling of the lung immune cells of diabetes-tuberculosis comorbidity reveals reduced type-II interferon and elevated Th17 responses"

	DM	Healthy
AMΦ	96	194
C_ Monocytes	28	18
CD4+ CTLs	148	108
cDC1	156	162
I_monocytes	368	295
mDC	148	120
Naïve CD4+ T cells	3020	1768
Naïve CD8+ T cell	1045	988
NK CD160+	324	250
pDC	176	111
Tfh	854	509
Th1	477	427
Th17	657	174
Treg	341	240
