## Supplementary Table S7 for "Single-cell profiling of the lung immune cells of diabetes-tuberculosis comorbidity reveals reduced type-II interferon and elevated Th17 responses"

	name	contribution	contribution.scaled	group	contribution.relative.1	pvalues
LIGHT	LIGHT	0	0	Healthy	Inf	0
UGRP1	UGRP1	0	0	Healthy	Inf	0
BMP	BMP	0	0	Healthy	Inf	0
MIF	MIF	0.407665907344385	1.1144454146877	Healthy	4.4	7.79049220721842e-10
FASLG	FASLG	0.0242371520263333	0.268826698844813	Healthy	3.1	0.00048828125
VISFATIN	VISFATIN	0.261916189797767	0.74641865753142	Healthy	2.9	4.80668566889666e-09
IL1	IL1	0.101707954649214	0.437512350556386	Healthy	2.7	0.0078125
RANKL	RANKL	0.0106457719291442	0.220138611845557	Healthy	2.2	0.0078125
IL16	IL16	1.77499543520503	29.7879688684018	Healthy	2.2	2.8421709430404e-14
FLT3	FLT3	0.112866615205462	0.458389980921169	Healthy	1.9	1.49011611938476e-08
GALECTIN	GALECTIN	6.82410548067942	35.6478971703824	Healthy	1.8	4.2865758114141e-08
IFN-II	IFN-II	0.31865464469291	0.874395391853518	Healthy	1.7	0.0525190830230714
GAS	GAS	0.038845628926443	0.307866634091004	Healthy	1.5	0.25
CD40	CD40	0.428280031825465	1.17927585326705	Healthy	1.4	0.177980184555054
GRN	GRN	0.52036159102011	1.53085122549819	Healthy	1.4	0.0030517578125
ncWNT	ncWNT	0.00464145828849203	0.186125232184735	Healthy	1.3	0
ANGPTL	ANGPTL	0.133088798783479	0.495850053998616	Healthy	1.3	0.0078125
PROS	PROS	0.264363929787236	0.751637478021838	Healthy	1.3	0.02154541015625
ANNEXIN	ANNEXIN	0.595939183237034	1.93193163946006	Healthy	1.2	0.21875
TGFb	TGFb	1.67658542444437	28.811314151405	Healthy	1.2	1.21995554575466e-05
OSM	OSM	0.0733641429024363	0.382801497528417	Healthy	1.1	0.5625
KIT	KIT	0.00690492977765559	0.200984031406112	Healthy	1	0
VEGF	VEGF	0.0342898355283475	0.296480218655637	Healthy	1	0.84375
CCL	CCL	2.65527990507965	32.7179330193921	Healthy	1	0.0510373328032394
SEMA3	SEMA3	0.0860982091220713	0.407785993731793	Healthy	0.9	0.296875
COMPLEMENT	COMPLEMENT	0.248136449650224	0.717475155835616	Healthy	0.9	0.0625
CXCL	CXCL	0.454774421310176	1.2691100041289	Healthy	0.9	0.00762939453125
SPP1	SPP1	1.04891650587839	27.8346594344082	Healthy	0.9	0.0771484375000001
CD137	CD137	0.0197033808698858	0.254649580468006	Healthy	0.7	0.203125
TNF	TNF	1.01317152927685	26.8580047174114	Healthy	0.7	0.00715430829410257
TWEAK	TWEAK	0.00785957889796472	0.206354809894795	Healthy	0.5	0.625
FGF	FGF	0.0323463076583206	0.291438521149081	Healthy	0.1	0.125
XCR	XCR	0.0107086843436573	0.220424525716958	Healthy	0	0
LIGHT1	LIGHT	0.0191948240359111	0.252965091249469	DM	Inf	0
UGRP11	UGRP1	0.00746984699929564	0.204211629522596	DM	Inf	0
BMP1	BMP	0.00138686657130232	0.151959325359031	DM	Inf	0
MIF1	MIF	1.77868687737389	30.7646235853985	DM	4.4	7.79049220721842e-10
FASLG1	FASLG	0.0757740988531537	0.387597087237622	DM	3.1	0.00048828125
VISFATIN1	VISFATIN	0.751888530637967	3.50671469959947	DM	2.9	4.80668566889666e-09
IL11	IL1	0.27752807085731	0.780132706937891	DM	2.7	0.0078125
RANKL1	RANKL	0.0238405113970804	0.267639519491183	DM	2.2	0.0078125
IL161	IL16	3.93359657116364	34.6712424533856	DM	2.2	2.8421709430404e-14
FLT31	FLT3	0.210376380951183	0.641495634341506	DM	1.9	1.49011611938476e-08
GALECTIN1	GALECTIN	11.9516740156693	36.6245518873792	DM	1.8	4.2865758114141e-08
IFN-II1	IFN-II	0.555030524165169	1.69856524566789	DM	1.7	0.0525190830230714
GAS1	GAS	0.0585599790760953	0.352397601101743	DM	1.5	0.25
CD401	CD40	0.61485786678027	2.05607260000987	DM	1.4	0.177980184555054
GRN1	GRN	0.709146693801161	2.90957445749561	DM	1.4	0.0030517578125
ncWNT1	ncWNT	0.00590956644731368	0.194886839378137	DM	1.3	0
ANGPTL1	ANGPTL	0.166926283005684	0.558595873995265	DM	1.3	0.0078125
PROS1	PROS	0.338675499972525	0.923605915731382	DM	1.3	0.02154541015625
ANNEXIN1	ANNEXIN	0.709159525689683	2.90972764818922	DM	1.2	0.21875
TGFb1	TGFb	2.07313056553155	31.7412783023953	DM	1.2	1.21995554575466e-05
OSM1	OSM	0.0776170174519031	0.391241116304915	DM	1.1	0.5625
KIT1	KIT	0.00700069159777034	0.201541943593669	DM	1	0
VEGF1	VEGF	0.033843079221797	0.295331916844573	DM	1	0.84375
CCL1	CCL	2.6698323359616	33.6945877363889	DM	1	0.0510373328032394
SEMA31	SEMA3	0.0736351170946724	0.383342505762232	DM	0.9	0.296875
COMPLEMENT1	COMPLEMENT	0.215436053981221	0.651427116966216	DM	0.9	0.0625
CXCL1	CXCL	0.392510120231507	1.06929804312416	DM	0.9	0.00762939453125
SPP11	SPP1	0.959871236171835	24.4163679249195	DM	0.9	0.0771484375000001
CD1371	CD137	0.0136024677046532	0.232693206911382	DM	0.7	0.203125
TNF1	TNF	0.69827041988495	2.78436101105276	DM	0.7	0.00715430829410257
TWEAK1	TWEAK	0.00426881070080056	0.183270348921463	DM	0.5	0.625
FGF1	FGF	0.00391212929103381	0.180385804477591	DM	0.1	0.125
XCR1	XCR	0	0	DM	0	0
