## Supplementary Table S8 for "Single-cell profiling of the lung immune cells of diabetes-tuberculosis comorbidity reveals reduced type-II interferon and elevated Th17 responses"

	DM-TB	TB
AMΦ	157	45
CD4+ CTLs	198	394
CD8+ Teff	253	275
cDC1	82	81
I_monocytes	43	205
M1	660	1086
mDC	123	271
Naïve CD4+ T cells	1407	800
Naïve CD8+ T cell	953	502
NK CD160+	190	82
pDC	362	402
Tfh	913	938
Th1	269	523
Th17	158	48
Treg	120	95
