## Supplementary Table S14 for "Single-cell profiling of the lung immune cells of diabetes-tuberculosis comorbidity reveals reduced type-II interferon and elevated Th17 responses"

	name	contribution	contribution.scaled	group	contribution.relative.1	pvalues
CD137	CD137	0	0	TB	Inf	0
IL6	IL6	0	0	TB	Inf	0
RANKL	RANKL	0	0	TB	Inf	0
OX40	OX40	0	0	TB	Inf	0
TWEAK	TWEAK	0	0	TB	Inf	0
HGF	HGF	0	0	TB	Inf	0
OSM	OSM	0.0300593740779296	0.285340838367369	TB	4.5	0.009765625
FASLG	FASLG	0.130628920313001	0.491305213257	TB	2	0.000372767448425294
IL16	IL16	2.27690566751742	89.2419884728396	TB	1.7	3.13522142456964e-09
FLT3	FLT3	0.0571768466164287	0.349454088173191	TB	1.6	0.103214263916016
GRN	GRN	0.883931721992182	8.10533979110855	TB	1.5	0.000244140625
VISFATIN	VISFATIN	0.788778283858973	4.21460771213059	TB	1.2	0.0158250710410357
MIF	MIF	1.46358360746235	81.6737633019981	TB	1.1	0.227947743865386
TGFb	TGFb	1.82082781580707	86.7192467492258	TB	1	0.12373539058104
IL1	IL1	0.464364398780974	1.30363531665149	TB	0.9	0.6875
CCL	CCL	7.89707526370173	96.8102136436811	TB	0.9	0.0715955757611318
PROS	PROS	0.297310874184018	0.824417958553172	TB	0.8	0.25
ANNEXIN	ANNEXIN	1.2973062043288	79.1510215783843	TB	0.8	0.302899241447449
GALECTIN	GALECTIN	11.4676419473351	99.332955367295	TB	0.8	2.92448565632844e-05
CD40	CD40	0.891881187242097	8.73955105797263	TB	0.7	0.030364990234375
TNF	TNF	1.61426252649545	84.1965050256119	TB	0.7	0.0275169686123446
CXCL	CXCL	2.64400960037517	91.7647301964535	TB	0.6	5.0783171900548e-05
VEGF	VEGF	0.0307947241808077	0.287322314064021	TB	0.5	0.21875
IFN-II	IFN-II	2.28529449322884	90.5033593346465	TB	0.5	2.10448547477426e-10
COMPLEMENT	COMPLEMENT	3.20287244125061	93.0261010582604	TB	0.5	2.38418579101563e-07
XCR	XCR	0.0955513345495727	0.425877756380377	TB	0.3	0
ANGPTL	ANGPTL	0.245185305897739	0.711368593041902	TB	0.3	0.01953125
PARs	PARs	0.850842207709022	6.19085460839815	TB	0.3	0.0148651599884033
SPP1	SPP1	1.23677184051758	76.6282798547704	TB	0.3	0.000244140625
LIGHT	LIGHT	0.00539567396535457	0.191491725296534	TB	0	0
CSF	CSF	0.0621108413522192	0.359863071567923	TB	0	0
LT	LT	0.171471044518483	0.567105328774956	TB	0	0
CD1371	CD137	0.0665409041854544	0.369012075205316	DMTB	Inf	0
IL61	IL6	0.0366831091095761	0.302531687527839	DMTB	Inf	0
RANKL1	RANKL	0.036641180774947	0.302427051487816	DMTB	Inf	0
OX401	OX40	0.0294211452428906	0.283604138263058	DMTB	Inf	0
TWEAK1	TWEAK	0.0264501509445197	0.275292997413707	DMTB	Inf	0
HGF1	HGF	0.00113053290860143	0.147382498103414	DMTB	Inf	0
OSM1	OSM	0.135784067464246	0.500829023717011	DMTB	4.5	0.009765625
FASLG1	FASLG	0.267411014458333	0.758168263650553	DMTB	2	0.000372767448425294
IL161	IL16	3.77650015673921	94.2874719200673	DMTB	1.7	3.13522142456964e-09
FLT31	FLT3	0.0940665786122728	0.423056142762803	DMTB	1.6	0.103214263916016
GRN1	GRN	1.29727842169287	77.8896507165773	DMTB	1.5	0.000244140625
VISFATIN1	VISFATIN	0.985012715654343	66.2219702448633	DMTB	1.2	0.0158250710410357
MIF1	MIF	1.65656023185895	85.4578758874189	DMTB	1.1	0.227947743865386
TGFb1	TGFb	1.86795776892842	87.9806176110327	DMTB	1	0.12373539058104
IL11	IL1	0.421631092612369	1.15791059542337	DMTB	0.9	0.6875
CCL1	CCL	6.78703260071226	95.5488427818742	DMTB	0.9	0.0715955757611318
PROS1	PROS	0.223521688970803	0.667446766316576	DMTB	0.8	0.25
ANNEXIN1	ANNEXIN	1.05736096149339	72.8441672693497	DMTB	0.8	0.302899241447449
GALECTIN1	GALECTIN	8.88835742943749	98.0715845054881	DMTB	0.8	2.92448565632844e-05
CD401	CD40	0.612063772565167	2.03699675656974	DMTB	0.7	0.030364990234375
TNF1	TNF	1.15284696569626	74.1055381311566	DMTB	0.7	0.0275169686123446
CXCL1	CXCL	1.59470542306535	82.935134163805	DMTB	0.6	5.0783171900548e-05
VEGF1	VEGF	0.0142475016433144	0.235229155052538	DMTB	0.5	0.21875
IFN-II1	IFN-II	1.21328348305498	75.3669089929635	DMTB	0.5	2.10448547477426e-10
COMPLEMENT1	COMPLEMENT	1.45073819905174	80.4123924401912	DMTB	0.5	2.38418579101563e-07
XCR1	XCR	0.0259100731699036	0.273738353175686	DMTB	0.3	0
ANGPTL1	ANGPTL	0.0665747405610665	0.369081313661834	DMTB	0.3	0.01953125
PARs1	PARs	0.248004293260722	0.717201023007717	DMTB	0.3	0.0148651599884033
SPP11	SPP1	0.348838876853141	0.949536742315914	DMTB	0.3	0.000244140625
LIGHT1	LIGHT	0	0	DMTB	0	0
CSF1	CSF	0	0	DMTB	0	0
LT1	LT	0	0	DMTB	0	0
